# A Trisomy 21 Model Atlas reveals conserved dosage effects and context-specific transcriptional responses across mouse and human models of Down syndrome

**DOI:** 10.64898/2026.09.20.751055

**Authors:** Karen Rossmassler, Ariel Timkovich, Brian Niemeyer, Kyndal Schade, Lauren Dunn, Macallister C. Harris, R. Adam Harris, Srija Chillamcherla, Angela L. Rachubinski, Joaquin M. Espinosa, Kelly D. Sullivan, Matthew D. Galbraith

## Abstract

Trisomy 21, the genetic basis of Down syndrome, causes widespread transcriptional dysregulation with tissue-specific phenotypic consequences, but how this propagates across tissues, developmental stages, and model systems remains incompletely understood. We present the initial release of the Trisomy 21 Model Atlas, comprising bulk transcriptomic profiling and histopathology across seven tissues and three developmental timepoints in the Dp(16)1Yey mouse model along with transcriptional profiles from human iPSC-derived cell types. Triplicated genes show consistent, largely dosage-proportional increases in expression across tissues, developmental stages, sexes, and species. Nontriplicated genes, which account for the substantial majority of differential expression, are instead highly context-specific. Inflammatory and interferon-related gene sets are broadly enriched yet composed of distinct genes in each context, and integration with histopathology links expression signatures to tissue-specific pathological features. The Atlas is openly accessible and designed for expansion, providing a framework for interpreting conserved and context-specific consequences of chromosome 21 gene dosage.
