## Supplementary material for "A Trisomy 21 Model Atlas reveals conserved dosage effects and context-specific transcriptional responses across mouse and human models of Down syndrome": Table S1

### Sheet: RNAseq_QC
Group	Number of WT or D21 samples (Female, Male)	Number of Dp16 or T21 samples (Female, Male)	Total number of samples	Minimum sequences per sample	Maximum sequences per sample	Number of samples excluded, reason	Nonzero genes	Number of genes passing low count filter	Number of nontriplicated DEGs	Number of triplicated DEGs	Number of downregulated DEGs	Number of upregulated DEGs	GEO accession number	GEO accession link
E18.5 Brain	6,6	6,6	24	52706252	66805590	0	38866	16623	465	92	199	358	GSE347441	https://www.ncbi.nlm.nih.gov/geo/query/acc.cgi?acc=GSE347441
E18.5 Heart	6,6	6,6	24	46340034	66870702	0	34245	14912	4011	89	1937	2163	GSE347443	https://www.ncbi.nlm.nih.gov/geo/query/acc.cgi?acc=GSE347443
E18.5 Intestine	6,6	6,6	24	48954506	63999376	0	34092	16435	1494	94	752	836	GSE347820	https://www.ncbi.nlm.nih.gov/geo/query/acc.cgi?acc=GSE347820
E18.5 Kidney	6,6	6,6	24	44458565	70316988	0	35208	16557	2297	95	916	1476	GSE347806	https://www.ncbi.nlm.nih.gov/geo/query/acc.cgi?acc=GSE347806
E18.5 Liver	6,6	6,6	24	49726715	63864040	0	32452	14249	3965	79	2127	1917	GSE347821	https://www.ncbi.nlm.nih.gov/geo/query/acc.cgi?acc=GSE347821
E18.5 Lung	6,6	6,6	24	43721398	58354785	0	35501	16238	3638	92	1731	1999	GSE347822	https://www.ncbi.nlm.nih.gov/geo/query/acc.cgi?acc=GSE347822
1mo Blood	6,6	6,6	24	47872649	63984089	0	28471	11894	779	46	397	428	GSE347304	https://www.ncbi.nlm.nih.gov/geo/query/acc.cgi?acc=GSE347304
1mo Brain	6,6	6,6	24	37324285	53017921	0	36242	16251	3036	95	1512	1619	GSE347305	https://www.ncbi.nlm.nih.gov/geo/query/acc.cgi?acc=GSE347305
1mo Heart	6,6	6,6	24	41340313	58229847	0	33327	14550	5909	86	2922	3073	GSE347444	https://www.ncbi.nlm.nih.gov/geo/query/acc.cgi?acc=GSE347444
1mo Kidney	6,6	6,6	24	39511690	71860730	0	33864	15388	6886	94	3494	3486	GSE347590	https://www.ncbi.nlm.nih.gov/geo/query/acc.cgi?acc=GSE347590
1mo Large Intestine	6,6	6,6	24	36629619	55215238	0	34556	16148	2319	90	1197	1212	GSE347799	https://www.ncbi.nlm.nih.gov/geo/query/acc.cgi?acc=GSE347799
1mo Liver	6,6	6,6	24	46359140	63604969	1, low sequencing quality	30778	13341	3077	73	1700	1450	GSE347594	https://www.ncbi.nlm.nih.gov/geo/query/acc.cgi?acc=GSE347594
1mo Lung	6,6	6,6	24	50804242	61000502	0	33105	16203	2659	83	1260	1482	GSE347801	https://www.ncbi.nlm.nih.gov/geo/query/acc.cgi?acc=GSE347801
4mo Blood	6,6	6,6	24	44049254	56775398	0	27179	12639	1088	55	519	624	GSE347591	https://www.ncbi.nlm.nih.gov/geo/query/acc.cgi?acc=GSE347591
4mo Brain	6,6	6,6	24	36181458	50035064	0	30759	16211	54	51	16	89	GSE347593	https://www.ncbi.nlm.nih.gov/geo/query/acc.cgi?acc=GSE347593
4mo Heart	6,6	6,6	24	36651124	78579695	1, low sequencing quality	31147	14269	5204	74	2776	2502	GSE347306	https://www.ncbi.nlm.nih.gov/geo/query/acc.cgi?acc=GSE347306
4mo Kidney	6,6	6,6	24	40192940	73849913	0	33325	15081	5702	84	3288	2498	GSE347802	https://www.ncbi.nlm.nih.gov/geo/query/acc.cgi?acc=GSE347802
4mo Large Intestine	6,6	6,6	24	42974040	60778149	0	32802	15995	2713	89	1216	1586	GSE347803	https://www.ncbi.nlm.nih.gov/geo/query/acc.cgi?acc=GSE347803
4mo Liver	6,6	6,6	24	42688137	71412688	0	30029	13077	998	75	333	740	GSE347805	https://www.ncbi.nlm.nih.gov/geo/query/acc.cgi?acc=GSE347805
4mo Lung	6,6	6,6	24	28208170	60987021	1, low sequencing quality	33637	16214	5994	89	3212	2871	GSE347804	https://www.ncbi.nlm.nih.gov/geo/query/acc.cgi?acc=GSE347804
iMonocytes	2, 4	2, 4	12	44827241	65449602	0	30994	14540	582	65	413	234	GSE347586	https://www.ncbi.nlm.nih.gov/geo/query/acc.cgi?acc=GSE347586
iHepatocytes	2, 4	2, 4	12	62950584	73246478	0	39540	16087	1401	111	878	634	GSE296449	https://www.ncbi.nlm.nih.gov/geo/query/acc.cgi?acc=GSE296449
iHSPC	2, 4	2, 4	12	47318547	69803848	0	35915	15434	883	61	405	539	GSE347588	https://www.ncbi.nlm.nih.gov/geo/query/acc.cgi?acc=GSE347588
iAstrocytes	2, 4	2, 4	12	61661355	85928937	0	39311	16434	37	27	17	47	GSE344533	https://www.ncbi.nlm.nih.gov/geo/query/acc.cgi?acc=GSE344533
iNeurons	2, 4	2, 4	12	60380256	83430041	0	43281	16434	14	15	10	19	GSE344531	https://www.ncbi.nlm.nih.gov/geo/query/acc.cgi?acc=GSE344531
undifferentiated iPSCs	2, 4	2, 4	12	48333691	58713874	0	38525	16855	3016	127	1409	1734	GSE347268	https://www.ncbi.nlm.nih.gov/geo/query/acc.cgi?acc=GSE347268
