## Supplementary material for "A Trisomy 21 Model Atlas reveals conserved dosage effects and context-specific transcriptional responses across mouse and human models of Down syndrome": Table S8

### Sheet: E18.5 histopathology
Histopathology scores of embryos
Animal_No	Notes	Cardiovascular_system	Alimentary_system	Hepatobiliary_system	Urinary_system	Muscoskeletal_system	Reproductive_system	Nervous_system	Hematopoetic_system	Respiratory_system	Special_senses	Integument	Composite_Score
E1_545395	Male, minimally increased pulmonary edema with scan inflammatory cells	0	0	0	0	0	0	0	0	1	0	0	1
E2_545395	Male, Slight dilation of the nasal cavity, minimally increased nasal epithelial hyperplasia	0	0	0	0	0	0	0	0	1	0	0	1
E3_545395	Hydronephrosis with renal dilation, Reproductive system is not readily appreciated	0	0	0	1	0		0	0	0	0	0	1
E4_545395	Reproductive and spinal cord not appreciated in section	0	0	0	0	0		0	0	0	0	0	0
E5_545395		0	0	0	0	0	0	0	0	0	0	0	0
E6_545395	Male	0	0	0	0	0	0	0	0	0	0	0	0
E7_545395	Moderate segemental nasal epithelial hyperplasia, intravascular polyp in great vessel	1	0	0	0	0	0	0	0	1	0	0	2
E8_545395		0	0	0	0	0	0	0	0	0	0	0	0
E9_545395	Spinal cord is not appreciable	0	0	0	0	0	0	0	0	0	0	0	0
E1_545399		0	0	0	0	0	0	0	0	0	0	0	0
E2_545399	Male. mild nasal epithelim hyperplasia	0	0	0	0	0	0	0	0	1	0	0	1
E3_545399		0	0	0	0	0	0	0	0	0	0	0	0
E4_545399	Congenital manifestation, suggestive of a partial encephalocele, focal hepatic congestion	0	0	1	0	0	0	2	0	0	0	0	3
E5_545399	Nasal epithelial hyperplasia and dysplasia, scant cardiac mineralization	1	0	0	0	0		0	0	1	0	0	2
E6_545399	Similar cerebral lesion as E4-399	0	0	0	0	0	0	2	0	0	0	0	2
E7_545399	Nasal epithelial and hyperkeratosis	0	0	0	0	0	0	0	0	1	0	0	1
E8_545399	Reproductive and spinal cord not appreciated in section	0	0	0	0	0		0	0	0	0	0	0
E9_545399	Partial sectioning artifact resulting in los	0	0	0	0	0	0	0	0	0	0	0	0
E10_545399		0	0	0	0	0	0	0	0	1	0	0	1
E1_545400	Subjectively minimal congestion of the liver	0	0	1	0	0	0	0	0	0	0	0	1
E2_545400	Minimal lymphocytolysis in the thymus, minimally increased pulmonary edema	0	0	0	0	0	0	0	1	1	0	0	2
E3_545400	Minimal lymphocytolysis	0	0	0	0	0	0	0	1	0	0	0	1
E4_545400		0	0	0	0	0	0	0	0	0	0	0	0
E5_545400	Moderate to marked renal pelvis dilation	0	0	0	2	0	0	0	0	0	0	0	2
E6_545400		0	0	0	0	0	0	0	0	0	0	0	0
E7_545400		0	0	0	0	0	0	0	0	0	0	0	0
E8_545400	Minimal hepatic congestion	0	0	1	0	0	0	0	0	0	0	0	1
E9_545400		0	0	0	0	0	0	0	0	0	0	0	0
E10_545400		0	0	0	0	0	0	0	0	0	0	0	0
